# Critical illness expands a transcriptionally distinct hypometabolic CD8^+^ T effector program associated with respiratory failure and mortality

**DOI:** 10.64898/2026.05.28.728555

**Authors:** Casey M. Nichols, Erin L. Mwizerwa, Chooi Ying Sim, Sarah N. Obeidalla, Jacqueline-Yvonne Cephus, Caroline E. Roe, Jonathon M. Irish, Dawn C. Newcomb, V. Eric Kerchberger, Julie A. Bastarache, Jeffrey C. Rathmell, Lorraine B. Ware, Matthew T. Stier

## Abstract

Immune dysfunction is a major driver of morbidity and mortality in critical illness syndromes including sepsis. Specifically, CD8^+^ T cell dysfunction has been linked to organ failure and death. To characterize the immune substructure of circulating CD8^+^ T cells in critical illness at high dimension, we used single-cell RNA sequencing of peripheral blood CD8^+^ T cells from 38 critically ill patients and 9 healthy controls. We annotated seven CD8^+^ T cell clusters, which included a CD8^+^ effector subset, termed T effector state 2 (T_Eff-2_), that was only present in critically ill patients and associated with more severe respiratory failure and higher mortality. T_Eff-2_ showed effector activation and inflammatory stress conditioning yet had markedly reduced metabolic transcripts without canonical features of exhaustion. Trajectory analyses positioned T_Eff-2_ as a terminal CD8^+^ T effector cell fate driven in part by *DDIT4* and *DUSP1*, which negatively regulate mTOR and MAPK signaling, respectively. Interestingly, this transcriptional program was indistinguishable by classical protein cytometry methods. These results, including the mortality association, were validated in a larger (n=91) independent external cohort of critically ill patients with sepsis. In summary, T_Eff-2_ represents a latent transcriptional program that delineates a clinically high-risk CD8^+^ T cell state in critical illness.
