## Supplementary material for "Critical illness expands a transcriptionally distinct hypometabolic CD8^+^ T effector program associated with respiratory failure and mortality": Table1_PatientDemographics

### Sheet: Table1_PatientDemographics
	HC (n=9)	CI (n=38)
Demographics
Age, median [Q1,Q3]	47 [34,58]	65 [56,73]
Biologic Sex, Female n (%)	5 (55.6)	17 (44.7)
Biologic Sex, Male n (%)	4 (44.4)	21 (55.3)
Race/Ethnicity, Hispanic n (%)	0 (0)	1 (2.6)
Race/Ethnicity, Non-Hispanic Black n (%)	0 (0)	2 (5.3)
Race/Ethnicity, Non-Hispanic White n (%)	9 (100)	35 (92.1)
Comorbidities
Elixhauser Comorbidity Index, median [Q1,Q3]		22 [14,34]
Number of Comorbidities, median [Q1,Q3]		8 [6,10]
Pre-existing Pulmonary Disease, n (%)		14 (36.8)
Primary Indication for ICU Admission, n (%)
Arrhythmia		1 (2.6)
COPD, Asthma, and/or Hypoventilation		1 (2.6)
Encephalopathy		2 (5.3)
Heart Failure, Cardiogenic Shock, and/or Myocardial Infarction		4 (10.5)
Hypertensive Emergency		1 (2.6)
Non-Bacterial Pneumonitis and Viral Respiratory Infection		3 (7.9)
Other		2 (5.3)
Post-Operative Shock and/or Respiratory Failure		4 (10.5)
Pulmonary Embolus		1 (2.6)
Sepsis and Septic Shock		19 (50.0)
Disease Severity, median [Q1,Q3]
APACHE II		20 [15,27]
SOFA		7 [4,9]
Supportive Care, n (%)
Vasopressors		24 (63.2)
Mechanical Ventilation		12 (31.6)
Steroids		10 (26.3)
NEE		0.06 [0.00,0.15]
Lactate		2.4 [1.6,5.1]
Blood pH		7.33 [7.25,7.40]
Organ Injuries, median [Q1,Q3]
PaO2/FiO2		170 [119,278]
Creatinine		1.27 [0.88,2.71]
GCS		15 [14,15]
Outcome, n (%)
Mortality		8 (21.1)
