## Supplemental_Table_5 for "Critical illness expands a transcriptionally distinct hypometabolic CD8^+^ T effector program associated with respiratory failure and mortality"

tf	median_ci_eff2	median_ci_eff1	delta_median	pval	n_ci_eff2	n_ci_eff1	padj	neglog10_padj
NFATC3	1.900830198390508	1.3771715178563009	0.5236586805342072	6.979101246549919e-06	29	29	0.001109677098201437	2.9548033769525763
SMAD3	0.6357722787387575	0.405177029694601	0.23059524904415651	3.7707794762602934e-05	29	29	0.00248490195777555	2.60469074175441
ZEB1	1.6712028064184923	1.8168534191299395	-0.1456506127114472	5.630456625171976e-05	29	29	0.00248490195777555	2.60469074175441
KLF10	-0.20563775153769961	-0.9749313842160345	0.769293632678335	6.423612936349038e-05	29	29	0.00248490195777555	2.60469074175441
KAT5	0.17399020839677953	-0.007345576524665695	0.18133578492144523	7.814157099923114e-05	29	29	0.00248490195777555	2.60469074175441
JUND	1.5978796882350683	1.2720020674500847	0.3258776207849836	0.0001304438530333233	29	29	0.0034567621053830677	2.461330507606695
RARA	0.4169843266631136	0.020033084857834907	0.3969512418052787	0.00016760944689737356	29	29	0.0038071288652403424	2.4194024227612543
CREM	-1.2143549003585579	-0.6611401781799972	-0.5532147221785607	0.0002145748815765301	29	29	0.004264675771333535	2.3701139811607637
CLOCK	1.8309529261926412	1.3570439999508008	0.47390892624184033	0.00024244979156701	29	29	0.004283279651017176	2.368223570028173
SMAD4	1.6430206629917257	1.337705604951361	0.30531505804036474	0.00041533284082346	29	29	0.005835673318461493	2.233909027943863
TBPL1	-0.5975336655304839	-0.24034452369933706	-0.35718914183114686	0.00041533284082346	29	29	0.005835673318461493	2.233909027943863
MEF2A	0.7187825061398707	0.39952306031299584	0.3192594458268749	0.00044042817497822584	29	29	0.005835673318461493	2.233909027943863
REL	3.280003233548774	2.86919114981664	0.41081208373213407	0.0005244658173824562	29	29	0.0064146203818315805	2.1928290401392596
MSC	-0.22192579349062186	-0.28877967026349705	0.06685387677287519	0.0009249049538011063	29	29	0.009803992510291726	2.0085970291968076
ELK1	1.8335898766603758	1.48075975704569	0.3528301196146857	0.0009249049538011063	29	29	0.009803992510291726	2.0085970291968076
HDAC3	-2.024016285086016	-1.6517552913481308	-0.37226099373788535	0.001153153160413889	29	29	0.011459459531613023	1.940835864739762
POU2F2	0.15213605081648995	-0.01697409607818495	0.1691101468946749	0.001432526532065684	29	29	0.013343341740442391	1.8747353909827869
AHR	0.797648007831579	0.6114603694160946	0.18618763841548436	0.0015944873777887134	29	29	0.013343341740442391	1.8747353909827869
PPARA	0.27928526500172235	0.40119780077624567	-0.12191253577452332	0.0015944873777887134	29	29	0.013343341740442391	1.8747353909827869
STAT6	0.9778455339866431	0.7225429355430446	0.2553025984435985	0.0021868705573678047	29	29	0.016766531636106353	1.7755567672738768
CREB1	2.5767135656151723	2.2307204415010675	0.34599312411410477	0.002303283515133271	29	29	0.016766531636106353	1.7755567672738768
NCOA3	0.5362499842131054	0.32070838812923663	0.2155415960838688	0.0024253473435877112	29	29	0.016766531636106353	1.7755567672738768
NR3C1	0.29374026832651	0.5101413769838712	-0.21640110865736117	0.0024253473435877112	29	29	0.016766531636106353	1.7755567672738768
REST	0.5373724032744744	0.6536153986204426	-0.11624299534596816	0.0032906580043024023	29	29	0.021800609278503417	1.6615313686617088
E2F3	-0.12197672311412086	-0.24568431197530044	0.12370758886117958	0.0036364068522956954	29	29	0.023127547580600625	1.6358704168912916
FOSL2	-0.5308934255571162	-0.5821831372905704	0.0512897117334542	0.0040148835747183895	29	29	0.023947846659201428	1.6207335313546423
NFYC	0.49482498684303494	0.34407136062899946	0.15075362621403549	0.00421723085822415	29	29	0.023947846659201428	1.6207335313546423
PRDM1	0.3979578425605661	0.6764518749168296	-0.27849403235626347	0.00421723085822415	29	29	0.023947846659201428	1.6207335313546423
ARNT	0.20241978307867808	-0.0431873663830358	0.2456071494617139	0.00537456687319564	29	29	0.028485204427936887	1.5453806594228057
JUNB	2.526224277085001	2.314962076646618	0.21126220043838329	0.00537456687319564	29	29	0.028485204427936887	1.5453806594228057
EGR1	0.888350770250358	0.6820280779588705	0.20632269229148748	0.005637880809472139	29	29	0.028916872538905486	1.5388486793077358
NCOA1	-0.6112347811525549	-0.6991264337128379	0.08789165256028297	0.005912777169165826	29	29	0.0292707327354024	1.5335664057193041
RELB	3.221814977947824	3.4624611702154375	-0.24064619226761375	0.006199696033534012	29	29	0.0292707327354024	1.5335664057193041
ZNF148	-0.7202939869482398	-1.0033684051926148	0.28307441824437507	0.006499090789211289	29	29	0.0292707327354024	1.5335664057193041
FOXO3	1.9125551986073324	1.5090192763646302	0.4035359222427022	0.006499090789211289	29	29	0.0292707327354024	1.5335664057193041
SMAD5	0.10468305278875978	-0.013558726380756465	0.11824177916951624	0.006811428372389238	29	29	0.0292707327354024	1.5335664057193041
NR4A2	1.0079713203596627	0.7520265917494742	0.2559447286101886	0.006811428372389238	29	29	0.0292707327354024	1.5335664057193041
DNMT1	0.141627013202264	-0.011521024591608003	0.153148037793872	0.0074768689590617105	29	29	0.03128479380238979	1.5046667031054917
HDAC4	1.427301149133431	1.2369649482143377	0.19033620091909342	0.008200033364556913	29	29	0.03180012938937925	1.4975711129407527
NFIC	1.2401223247112032	0.9175602930229656	0.3225620316882376	0.008200033364556913	29	29	0.03180012938937925	1.4975711129407527
NCOA2	0.36055853878467575	0.14257946013217626	0.2179790786524995	0.008200033364556913	29	29	0.03180012938937925	1.4975711129407527
NFKB2	3.4700716752073415	3.7329033837760806	-0.26283170856873905	0.010759545814437025	29	29	0.040732566297511597	1.390058226944746
CEBPB	2.3861362221753093	2.1333181257355225	0.2528180964397868	0.011758503663234299	29	29	0.04347911819661055	1.3617192724567087
MAF	0.5691511707524857	0.7327587583376254	-0.1636075875851397	0.012288176074628364	29	29	0.04440499990604341	1.3525681265216218
RELA	4.726973767275441	4.392824249933901	0.3341495173415394	0.01400617636339492	29	29	0.049473408972279975	1.305628163481745
SATB1	2.5186038360434777	2.775815347474532	-0.25721151143105425	0.014624215230799742	29	29	0.049473408972279975	1.305628163481745
HDAC1	-0.7931672923765561	-0.6388620347537558	-0.15430525762280034	0.014624215230799742	29	29	0.049473408972279975	1.305628163481745
FOSB	-0.6953245747059256	-0.6356707116931065	-0.05965386301281905	0.017343272378011663	29	29	0.056277149144976626	1.249667910916833
MBD2	0.794329996617872	0.5605952627716886	0.23373473384618337	0.017343272378011663	29	29	0.056277149144976626	1.249667910916833
FOXO1	1.3382429107651834	1.038359560573553	0.2998833501916305	0.018862065859530507	29	29	0.058805264150301	1.230583794857594
POU2F1	-0.2882587982837312	-0.43374594879240463	0.14548715050867345	0.018862065859530507	29	29	0.058805264150301	1.230583794857594
THRA	0.6808019422359979	0.5146802897562428	0.16612165247975508	0.019664181412011112	29	29	0.06012701624057244	1.2209303471674144
CEBPG	1.143934614047313	0.9430749642080458	0.20085964983926718	0.022251878897781085	29	29	0.06675563669334326	1.175512057581947
KAT7	1.6894010341827577	1.5138991112567215	0.17550192292603617	0.023177906860249356	29	29	0.068246059088512	1.165922422170404
SMAD2	-0.28998389804289665	-0.41990420282296015	0.1299203047800635	0.029467020728198793	29	29	0.08401418520234549	1.0756473801882263
NR1H2	-0.5422959310447291	-0.59702087147364	0.05472494042891096	0.03064668391028955	29	29	0.08401418520234549	1.0756473801882263
TTF1	0.25678347431211207	0.37517541029129925	-0.11839193597918718	0.03064668391028955	29	29	0.08401418520234549	1.0756473801882263
KMT2A	2.4699082231906826	2.2397274333794033	0.23018078981127932	0.03064668391028955	29	29	0.08401418520234549	1.0756473801882263
NFIA	0.6154354086928345	0.765976198052631	-0.15054078935979642	0.03186667607512749	29	29	0.08587799145669951	1.0661181215421793
STAT2	2.5743050515634742	2.3061178203560146	0.2681872312074596	0.033128070854051	29	29	0.08778938776323514	1.0565579797023388
NOTCH1	-0.1979401968762057	-0.39318541964439446	0.19524522276818876	0.03443195795121077	29	29	0.0897488740039756	1.0469709914062184
NR2C2	0.24231547123445496	0.08632992052873434	0.15598555070572062	0.038609705647621353	29	29	0.09901521287051282	1.0042980745120822
RB1	-0.8066267786013032	-0.702446416818095	-0.10418036178320811	0.043030673285247706	29	29	0.10735132705139186	0.9691925825501877
ATF1	3.001650399251308	2.5237257418244248	0.4779246574268834	0.04321059705213257	29	29	0.10735132705139186	0.9691925825501877
RBPJ	0.7954121500007179	0.6623237477992925	0.13308840220142537	0.04484373131080892	29	29	0.10803262543058512	0.9664450694689817
HBP1	3.130829972602625	2.7493866849898314	0.38144328761279356	0.04484373131080892	29	29	0.10803262543058512	0.9664450694689817
MECP2	0.7059028924208596	0.7449352041556667	-0.039032311734807146	0.04826647579085715	29	29	0.11454283060815353	0.941032088707308
USF1	2.3981729056163528	2.124235616435854	0.27393728918049876	0.051906046869913264	29	29	0.12136855076935602	0.9158938338270529
APEX1	1.6533071763517893	1.771298480263755	-0.11799130391196577	0.053810258606972076	29	29	0.12399755244215305	0.9065868871874243
STAT4	4.339186222198823	4.77459614822719	-0.4354099260283677	0.055772438498411875	29	29	0.12668311030353555	0.8972812824403196
TAF1	0.5237827197888616	0.33555308472104883	0.18822963506781276	0.05779386229892829	29	29	0.12942569162717743	0.8879795055497832
ATF4	1.082225905467732	0.9200003293119265	0.16222557615580535	0.05987581519803306	29	29	0.13222575856232302	0.8786839328097449
PPARD	0.874180834426817	0.967702425244388	-0.09352159081757094	0.062019591157488195	29	29	0.13508376704165237	0.8693968368240772
ATF2	2.898547217548771	2.7348650786106425	0.16368213893812866	0.06422649222029209	29	29	0.13616016350701923	0.865949935739558
RUNX3	1.5926999736843104	1.9209395984415187	-0.32823962475720836	0.06422649222029209	29	29	0.13616016350701923	0.865949935739558
SSRP1	-0.07920764769088097	-0.18776289549265707	0.1085552478017761	0.0664978277912151	29	29	0.13912045551056842	0.8566090090286156
ELF4	2.5675139148517143	2.7733774035325993	-0.205863488680885	0.06883491388892854	29	29	0.1403173244658928	0.8528887049128757
ID2	0.8009966309789907	1.0380877590184712	-0.23709112803948051	0.06883491388892854	29	29	0.1403173244658928	0.8528887049128757
ZBTB7A	0.7561247147207935	0.6127067595972858	0.14341795512350763	0.0788672711526936	29	29	0.15873286219339597	0.7993331526918261
SP3	0.7678667687604606	0.6237308148250547	0.1441359539354059	0.08431252043576332	29	29	0.1675711343660796	0.775800790390716
YY1	-0.013878601167138961	0.20197921566321214	-0.2158578168303511	0.09005808582509914	29	29	0.17678068699000943	0.7525651827155563
HMGA1	0.20407570124029822	0.0914215837188693	0.11265411752142893	0.10580600938279443	29	29	0.20027566061743232	0.6983718270510414
IRF1	2.9135746356758268	2.8775341698852306	0.036040465790596166	0.10580600938279443	29	29	0.20027566061743232	0.6983718270510414
BCL6	0.7006679798981919	0.6025243963608473	0.09814358353734454	0.10580600938279443	29	29	0.20027566061743232	0.6983718270510414
DNMT3A	0.7185828487997793	0.5722967050981711	0.1462861437016082	0.10920346985761237	29	29	0.2042747259689455	0.6897853634273861
GATA3	0.7239536973724738	0.8203154378195505	-0.09636174044707668	0.12750193693988535	29	29	0.23573032527257873	0.6275845445381273
TCF12	0.7689682922673519	0.6367937943996826	0.13217449786766922	0.13545694468369207	29	29	0.24755924373226482	0.6063208527016583
BHLHE40	-0.38461147781951743	-0.43411396641316496	0.04950248859364753	0.13957561864017773	29	29	0.24935419509874449	0.6031833208768999
NRF1	0.6118492553331453	0.540408901122184	0.07144035421096129	0.13957561864017773	29	29	0.24935419509874449	0.6031833208768999
ZNF91	0.5269438012989993	0.4334504549968908	0.09349334630210854	0.14379001286973242	29	29	0.2540290227365273	0.5951166625364757
SREBF1	0.18851373694327508	0.11622620679511333	0.07228753014816175	0.14810130920349837	29	29	0.25877041937754114	0.5870853703346535
RUNX2	0.168394235556435	0.0436386072818026	0.12475562827463241	0.1570192330517892	29	29	0.2713701962525487	0.5664378512739605
NFKB1	4.805505610959408	4.452232280496303	0.3532733304631046	0.161628117818861	29	29	0.2763319433677301	0.558568908690172
NCOR2	-0.5854025556552094	-0.5939647153090524	0.008562159653842993	0.16633841654051784	29	29	0.28135966202066315	0.5507381663809388
ATF6	2.0373432620902756	2.1709325535085284	-0.13358929141825282	0.1914475116601062	29	29	0.3204226774100725	0.494276754992488
HSF1	2.1558231458321826	2.1010521340467925	0.05477101178539012	0.20223620910626083	29	29	0.3315005901844894	0.47951569406572725
TBP	2.313442506658734	2.114002771852372	0.1994397348063619	0.20223620910626083	29	29	0.3315005901844894	0.47951569406572725
EWSR1	0.2499794874586537	0.39540111489287844	-0.14542162743422474	0.21923964401558993	29	29	0.3557051367191714	0.44890986314516323
KLF6	2.205940485756023	2.074463431210643	0.13147705454538006	0.23113125212879626	29	29	0.37121079887352126	0.43037939823182936
IRF3	2.0341996166610476	1.9103124999723857	0.12388711668866192	0.2434740626101135	29	29	0.3871237595500805	0.41215017323068337
EZH2	2.6746624317590855	2.7610351026463085	-0.086372670887223	0.26284444131653684	29	29	0.4137848135577164	0.38322545255165613
GTF3A	-0.03935295737230426	-0.12880443113765333	0.08945147376534907	0.26953150285197947	29	29	0.4201520485633798	0.3765935145970025
MTA1	1.0839512286950241	1.1590064561270303	-0.07505522743200621	0.27633437597504584	29	29	0.4265744250488572	0.37000518590747
CTCF	0.6127465706726929	0.5509609183052139	0.061785652367479016	0.3047098578948272	29	29	0.4614177848121669	0.33590567011633293
SREBF2	0.09028268559949314	0.1378584561940665	-0.047575770594573366	0.3047098578948272	29	29	0.4614177848121669	0.33590567011633293
MAX	1.284277931413554	1.0573301813713543	0.2269477500421997	0.312095737015892	29	29	0.468143605523838	0.3296209043620324
CREBBP	1.6100475435164876	1.6558242967745604	-0.045776753258072844	0.33495547806757475	29	29	0.4977375795583588	0.30299956846091247
ZNF699	0.0643650713997467	0.10653686928907054	-0.042171797889323834	0.3507797860204208	29	29	0.5164257960856196	0.2869920723354574
ETS1	3.641333562017071	3.4780812029242085	0.1632523590928625	0.35886679697365653	29	29	0.5234845937505632	0.28109609516483847
E2F4	2.073734280033395	2.0117859897059684	0.06194829032742666	0.36707002409867473	29	29	0.5258030074926963	0.2791769341411302
TFAP4	2.186947943230875	2.3457415626301774	-0.15879361939930225	0.36707002409867473	29	29	0.5258030074926963	0.2791769341411302
NFYA	2.242551026008636	2.2758940134296255	-0.03334298742098962	0.3838236975674535	29	29	0.5448925706537956	0.2636891134503721
BCL3	-0.25653823954530525	-0.1445485709191402	-0.11198966862616505	0.4277101521496778	29	29	0.6018222494849449	0.22053176034815453
NFATC1	-0.22063608892463554	-0.1394705088153547	-0.08116558010928085	0.4368255858045045	29	29	0.6092567380957563	0.21519965902198476
NCOR1	-0.0365913910238288	-0.032670778078543794	-0.003920612945285007	0.4460519114533955	29	29	0.6167152514877382	0.20991531125415103
FOS	2.4852947381919988	2.401883247402919	0.08341149078907995	0.45538821998390566	29	29	0.624195922219319	0.20467907284376025
CUX1	1.953193182034573	2.049222842321217	-0.09602966028664417	0.4648335379398021	29	29	0.631696859251526	0.1994912823792147
XBP1	2.6686098328330963	2.477644905687166	0.19096492714593039	0.49381284805148606	29	29	0.6598003600015655	0.18058745183000394
RUNX1	4.029721523218424	4.020466689500436	0.00925483371798741	0.49381284805148606	29	29	0.6598003600015655	0.18058745183000394
MYC	10.80230370845819	10.639942367567667	0.16236134089052356	0.5036831818718706	29	29	0.6618646770051853	0.17923079611542236
SP1	4.611054061110067	4.489364073055974	0.12168998805409359	0.5036831818718706	29	29	0.6618646770051853	0.17923079611542236
STAT5B	1.1226344796169987	1.1051662974168115	0.0174681822001872	0.5136566931590041	29	29	0.6639952374982248	0.1778350355953237
SRF	2.701236236656058	2.7553270937799064	-0.05409085712384831	0.5136566931590041	29	29	0.6639952374982248	0.1778350355953237
NFE2L2	0.5152343369124012	0.4269713056799546	0.08826303123244655	0.5237320235648273	29	29	0.6715596108613511	0.17291543121699196
NFATC2	0.8899043849155738	0.9589204033402523	-0.06901601842467853	0.5441823919369175	29	29	0.6812992151021251	0.16666211139380693
FLI1	1.4938183413815753	1.584140492475855	-0.09032215109427977	0.5441823919369175	29	29	0.6812992151021251	0.16666211139380693
NR3C2	0.07945931237617895	-0.01455690455589986	0.09401621693207882	0.5441823919369175	29	29	0.6812992151021251	0.16666211139380693
SMAD7	0.6273979176613662	0.6161711434822812	0.01122677417908502	0.565022160610648	29	29	0.7018634651335393	0.1537473638050003
ELF1	0.13113991047374676	0.1072966314735872	0.023843279000159562	0.618736741850849	29	29	0.7626290073975581	0.11768667990013153
STAT1	3.6188738846661126	3.6285927225829178	-0.009718837916805168	0.6297418634066412	29	29	0.7702227406281227	0.11338366309122568
IRF2	2.3768091243009946	2.2346461954091814	0.14216292889181315	0.6408298001497756	29	29	0.7778010551436207	0.10913147203615317
GABPA	2.0285186723118964	2.0108452604696208	0.017673411842275666	0.6519984739409256	29	29	0.7853617981561148	0.10493022765625537
GFI1	-0.14873902957898066	-0.06346571684042729	-0.08527331273855338	0.6632457523207458	29	29	0.7886510477799562	0.10311511535355031
TBX21	2.8656740634019515	2.8120523336360357	0.05362172976591584	0.6745694496734217	29	29	0.7886510477799562	0.10311511535355031
TFCP2	0.5260885249300442	0.5707253031965076	-0.044636778266463395	0.6745694496734217	29	29	0.7886510477799562	0.10311511535355031
CTNNB1	2.200322117370702	2.1664567378829345	0.033865379487767466	0.6745694496734217	29	29	0.7886510477799562	0.10311511535355031
LEF1	0.7217604917719291	0.7115398980128098	0.010220593759119323	0.7089764281631086	29	29	0.8228266575031697	0.08469164670630022
TCF3	0.4292558576269843	0.43757937472147357	-0.008323517094489252	0.7322541625516579	29	29	0.8436841438095188	0.07382011294179208
EP300	0.8572963161436665	0.7680036025944217	0.08929271354924484	0.7439876604830042	29	29	0.846261711633984	0.07249530795191847
ZBTB17	0.5828377517295267	0.5439377944035595	0.03889995732596718	0.755780899698275	29	29	0.846261711633984	0.07249530795191847
SIRT1	-0.08915761709868536	-0.07905279903551748	-0.010104818063167875	0.755780899698275	29	29	0.846261711633984	0.07249530795191847
FOXP1	1.1750674266297518	1.1293187000934855	0.04574872653626638	0.755780899698275	29	29	0.846261711633984	0.07249530795191847
USF2	0.716890488931569	0.6480981921051849	0.0687922968263841	0.7795363136225015	29	29	0.8667571599019422	0.06210256213991146
NFAT5	1.4459542254383684	1.519638089358321	-0.07368386391995263	0.791493245499878	29	29	0.8679132829964179	0.06152366491279782
STAT5A	2.371527112110732	2.358039692108995	0.013487420001737416	0.791493245499878	29	29	0.8679132829964179	0.06152366491279782
SP4	-0.5934153440932302	-0.5076415840630748	-0.08577376003015535	0.8397862779479084	29	29	0.908340259821207	0.04175143641086176
TP53	3.073118884924566	3.0909435691316105	-0.017824684207044417	0.8397862779479084	29	29	0.908340259821207	0.04175143641086176
HIF1A	4.338392401375673	4.338313506129737	7.88952459362946e-05	0.8641732313428653	29	29	0.9284023228615917	0.032263781610444006
TFDP1	0.4567087116366444	0.5337052547689118	-0.07699654313226745	0.8764169287171759	29	29	0.9290019444402065	0.03198337700876049
DDIT3	1.3275062944115095	1.2609583357745189	0.06654795863699059	0.8764169287171759	29	29	0.9290019444402065	0.03198337700876049
MAZ	0.14201624109644892	0.15523830375680892	-0.013222062660359996	0.9256590492901393	29	29	0.9682880844548167	0.013995412448465716
NFYB	3.3941817584100793	3.3868373133183556	0.007344445091723717	0.9256590492901393	29	29	0.9682880844548167	0.013995412448465716
IKZF1	1.1592595937787695	1.156505213032413	0.0027543807463565884	0.9503994306492523	29	29	0.9876699965570661	0.0053881390304436165
YBX1	3.2059505607690717	3.1765529942104447	0.02939756655862702	0.9751877207498628	29	29	1.0	-0.0
RORA	-0.09757490611873475	-0.09966270685343144	0.002087800734696693	0.9875923602371368	29	29	1.0	-0.0
ESR2	0.5407575416797883	0.5467096411571689	-0.0059520994773806235	0.9875923602371368	29	29	1.0	-0.0
JUN	5.311778407391948	5.423373585722992	-0.1115951783310436	1.0	29	29	1.0	-0.0
KLF2	-0.32187900978383677	-0.3789286250924094	0.05704961530857261	1.0	29	29	1.0	-0.0
STAT3	3.9156313050907916	3.954176479666445	-0.03854517457565354	1.0	29	29	1.0	-0.0
