## Supplemental_Table_6 for "Critical illness expands a transcriptionally distinct hypometabolic CD8^+^ T effector program associated with respiratory failure and mortality"

Analysis	Delta	Positively Associated Clusters	Negatively Associated Clusters	Median FDR
Raw Teff2 proportion	0.2177	45	0	0.5345
Raw Teff2 proportion	0.2325	4	0	0.1768
Raw Teff2 proportion	0.2477	4	0	0.1768
Raw Teff2 proportion	0.2635	4	0	0.1768
Raw Teff2 proportion	0.2797	4	0	0.1768
Raw Teff2 proportion	0.2964	4	0	0.1768
Raw Teff2 proportion	0.3135	4	0	0.1768
Raw Teff2 proportion	0.3312	4	0	0.1768
Raw Teff2 proportion	0.3493	4	0	0.1768
Raw Teff2 proportion	0.368	4	0	0.1768
Raw Teff2 proportion	0.3871	4	0	0.1768
Raw Teff2 proportion	0.4067	4	0	0.1768
Raw Teff2 proportion	0.4268	4	0	0.1768
Raw Teff2 proportion	0.4473	4	0	0.1768
Raw Teff2 proportion	0.4684	4	0	0.1768
Raw Teff2 proportion	0.4899	4	0	0.1768
Raw Teff2 proportion	0.5119	4	0	0.1768
Raw Teff2 proportion	0.5344	4	0	0.1768
Raw Teff2 proportion	0.5574	4	0	0.1768
Raw Teff2 proportion	0.5809	4	0	0.1768
Logit-transformed Teff2 proportion	0.431	53	99	0.2116
Logit-transformed Teff2 proportion	0.456	48	92	0.1921
Logit-transformed Teff2 proportion	0.4817	32	72	0.1521
Logit-transformed Teff2 proportion	0.5081	32	69	0.1462
Logit-transformed Teff2 proportion	0.5352	3	64	0.1023
Logit-transformed Teff2 proportion	0.563	0	58	0.0909
Logit-transformed Teff2 proportion	0.5915	0	44	0.0599
Logit-transformed Teff2 proportion	0.6207	0	43	0.0491
Logit-transformed Teff2 proportion	0.6506	0	35	0.0301
Logit-transformed Teff2 proportion	0.6812	0	31	0.017
Logit-transformed Teff2 proportion	0.7125	0	13	0
Logit-transformed Teff2 proportion	0.7445	0	8	0
Logit-transformed Teff2 proportion	0.7773	0	7	0
Logit-transformed Teff2 proportion	0.8107	0	3	0
Logit-transformed Teff2 proportion	0.8448	0	3	0
