## Supplemental_Table_7 for "Critical illness expands a transcriptionally distinct hypometabolic CD8^+^ T effector program associated with respiratory failure and mortality"

TEff-2 Gene Module
DUSP1
DDIT4
RPS4Y1
CXCR4
ZFP36
TSC22D3
ZFP36L2
JUN
SYTL3
RABGAP1L
PATL2
PARP8
RORA
CEMIP2
AKNA
JUND
XBP1
CCNH
PZP
PIK3R5
C5orf56
TRAV17
RAPGEF1
CD6
NR4A2
UTY
STAT1
A2M
LINC01871
DDX3Y
IDH2
NFATC2
MYLIP
KCNAB2
EIF4G3
HERPUD1
DIP2A
PPP1R16B
TRERF1
GPRIN3
HLA-DRA
USP9Y
HIVEP3
ERAP2
MVB12B
AKIRIN2
PMAIP1
SERTAD1
MRPL10
UBE2S
SETBP1
EIF4E3
TSPAN5
TMEM181
SMAD7
TRBV7-9
MT1E
PDZD8
CPD
ZFPM1
KIF13B
GALNT10
SLC14A1
GTDC1
ADA
ARHGAP10
B4GALT5
PDE4D
TRBV27
NFKBIB
HIST1H3D
FBXO6
HIST1H2AM
PIK3CG
MAPKAPK2
ABCA2
ZBP1
PILRB
AC007384.1
EPSTI1
MEF2D
U2AF1
TIPARP
NSMF
