## Supplemental_Table_8 for "Critical illness expands a transcriptionally distinct hypometabolic CD8^+^ T effector program associated with respiratory failure and mortality"

### Sheet: Sheet1
Marker	Fluorophore	Clone	Manufacturer	Catalog #
Viability	Ghost Dye Violet 450	N/A	Cytek Biosciences	13-0863-T100
CD3	BV650	OKT3	Biolegend	317324
CD8	BV570	RPA-T8	Biolegend	301038
CD45RA	VioGreen	REA1047	Miltenyi Biotec	130-117-744
CCR7	PE	G043H7	Biolegend	353204
CD27	Spark NIR 685	O323	Biolegend	302856
CXCR4	PE-Cy7	12G5	Biolegend	306513
CD101	APC	BB27	Biolegend	331007
