## Supplemental_Table_9 for "Critical illness expands a transcriptionally distinct hypometabolic CD8^+^ T effector program associated with respiratory failure and mortality"

### Sheet: SuppTable9_CyTOFAntibodies
Mass	Antibody	Clone	Manufacturer	Catalog #	Custom conjugate
89	CD45	HI30	Fluidigm	3089003B
103	Rhodium (Live/Dead)	-	Fluidigm	201103B
106	CD66b	80H3	Biolegend	305102	X
110	CD8a	RPA-T8	Biolegend	301053	X
111	CD16	3G8	Biolegend	302051	X
112	CD14	M5E2	Biolegend	301843	X
113	CD4	RPA-T4	Biolegend	300541	X
114	CD3	UCHT1	Biolegend	300443	X
116	CD19	HIB19	Biolegend	302247	X
141	CD45RO	UCHL1	Biolegend	304239	X
142	CPT1a	8F6AE9	Abcam	ab128568	X
143	CD127	A019D5	Fluidigm	3143012B
144	ATP5a	7H10BD4F9	Abcam	ab110273	X
145	GRIM19	6E1BH7	Abcam	ab110240	X
146	Glut3	Polyclonal	Abcam	ab41525	X
147	CD20	2H7	Fluidigm	3147001B
148	CD27	L128	BD	624084	X
149	CCR4	205410	Fluidigm	3149029A
150	CD134	ACT35	Fluidigm	3150023C
151	ICOS	C398.4A	Fluidigm	3151020B
152	TCRgd	11F2	Fluidigm	3152008B
154	FOXP3	Tri-clonal (150D, 259D, PCH101)	Biolegend, eBioscience	320002, 320202, 14-4776-82	X
156	CXCR3	G025H7	Fluidigm	3156004B
158	CD137	4B4-1	Fluidigm	3158013B
159	CCR7	G043H7	Fluidigm	3159003A
160	CD98	MEM-108	Biolegend	315602	X
161	CTLA4	14D3	Fluidigm	3161004B
162	Ki-67	B56	Fluidigm	3162012B
163	GLUT1	Polyclonal	Novus Biological	NB110-39113	X
164	CD95	DX2	Fluidigm	3164008B
165	CCR6	G034E3	Biolegend	353402	X
166	CD44	BJ18	Fluidigm	3166001C	X
167	CD38	HIT2	Fluidigm	3167001B	X
168	CYTOC	6H2.B4	BD	556432	X
169	CD25	2A3	Fluidigm	3169003B
170	CD45RA	HI100	Fluidigm	3170010B
171	CXCR5	RF8B2	Fluidigm	3171014B
172	CD57	HCD57	Fluidigm	3172009B
173	CXCR4	12G5	Fluidigm	3173001B
174	HLA-DR	II L243	Fluidigm	3174001B
175	PD-1	EH12.2H7	Fluidigm	3175008B
176	CD56	CMSSB	Fluidigm	3176003B
209	CD11b	ICRF44	Fluidigm	3209003B
